# A molecular cell atlas of endocrine signalling in human neural organoids

**DOI:** 10.1101/2025.08.14.669814

**Authors:** Gaja Matassa, Marco Tullio Rigoli, Davide Castaldi, Alessia Valenti, Manuel Lessi, Nicolò Caporale, Sarah Stucchi, Benedetta Muda, Riccardo Nagni, Lisa Mainardi, Alessandro Melon, Amaia Tintori, Davide Bulgheresi, Michal Kubacki, Sebastiano Trattaro, Sara Evangelista, Pim Leonards, Human Cell Atlas Organoid Biological Network, Carlo Emanuele Villa, Cristina Cheroni, Giuseppe Testa

## Abstract

Hormonal signalling shapes the development of the human brain and its disruption is implicated in various neuropsychiatric conditions. However, a comprehensive and mechanistic understanding of how hormonal pathways orchestrate human neurodevelopment remains elusive. Here we present a multi-scale high resolution atlas of endocrine signalling in human neural organoids through systematic perturbations with agonists and inhibitors of seven key hormonal pathways: androgen (AND), estrogen (EST), glucocorticoid (GC), thyroid (THY), retinoic acid (RA), liver X (LX), and aryl hydrocarbon (AH). By integrating bulk and single-cell transcriptomics, high-throughput imaging and targeted steroidomics, we mapped the molecular and cellular consequences of their physiologically relevant perturbations. Retinoic acid exerted the most profound effect, promoting neuronal differentiation and maturation, consistent with its established role as a patterning factor. Our analysis further benchmarked neural organoids for in vitro endocrinology and neurotoxicology by confirming previously reported *in vivo* effects, such as induction of mTOR signalling by AND, alteration of disease relevant genes by GC and enhanced differentiation by TH. Furthermore, we observed that LX activation upregulates genes involved in cholesterol metabolism while AH inhibition promotes neuronal differentiation. We next uncovered extensive crosstalks between these endocrine pathways, as in the paradigmatic convergence induced by AND agonist and inhibitors of GC, TH, and LX, affecting genes related to protein folding and metabolic regulation, as also highlighted by weighted gene co-expression network analysis. Single-cell analyses pinpointed cell-type-specific responses to hormonal challenges, such as the caudalization of progenitors and neurons upon RA activation and the depletion of specific neurodevelopmental states upon AH activation. Finally, we dissected the cytoarchitectural and morphometric impact of hormonal perturbations and demonstrated that neural organoids possess active steroidogenic pathways that are functionally modulated by the tested compounds. This atlas provides a systematic quantification of the hormonal impact on human neurodevelopment, enabling the investigation of uncharted aspects in the developmental origins of neuropsychiatric traits. Through the empowering architecture of its knowledge base for iterative adoption by the community, this resource will thus be key to probe how environmental factors and genetic endocrine vulnerabilities contribute to neurodevelopmental outcomes, as well as to train advanced generative models for improving their predictive power on gene environment interactions in human neurodevelopment.
