## Supplementary material for "A molecular cell atlas of endocrine signalling in human neural organoids": Table1,2,3

### Sheet: Table1
Compound	Description	Supplier	Stock concentration (mM)	concentration of use (µM)	Reference for effective concentration
Fulvestrant	EST antagonist	Sigma-Aldrich	10	2	DOI: 10.1097/JTO.0b013e31827d525c
Estradiol	EST agonist	Sigma-Aldrich	10	0.1	DOI: 10.1158/1055-9965.EPI-13-1321
NH3	THY antagonist	Pam Lein	10	0.3	DOI: 10.1038/srep44861
T3	THY agonist	Sigma-Aldrich	10	0.003	DOI: 10.1289/ehp.7994
RU38486	GC antagonist	Sigma-Aldrich	20	10	DOI: 10.1007/s12640-012-9308-9
Dexametasone	GC agonist	Sigma-Aldrich	10	1	DOI: 10.1007/s12640-012-9308-9
AGN193109	RA antagonist	Sigma-Aldrich	20	5	DOI: 10.1002/stem.479
ATRA	RA agonist	Sigma-Aldrich	10	1	DOI: 10.1074/jbc.M112.410381
3-methoxy-4-nitroflavone	AH antagonist	Clearsynth	10	1	DOI: 10.1016/s0041-008x(03)00012-7
Benzo(a)pyrene	AH agonist	Sigma-Aldrich	20	1	DOI: 10.1177/1535370216662191
Hydroxyflutamide	AND antagonist	Sigma-Aldrich	10	0.08	DOI: 10.3389/ftox.2022.881235
Testosterone	AND agonist	Sigma-Aldrich	10	0.01	DOI: 10.1210/jc.2009-2651
SR9238	LX antagonist	Sigma-Aldrich	10	0.2	DOI: 10.1016/j.jiph.2019.09.008
GW3965	LX agonist	Sigma-Aldrich	10	0.2	DOI: 10.1007/s00705-016-2950-4

### Sheet: Table2
Target	Species	Dilution	Vendor	Catalog
TUBB3 (TUJ1)	Mouse	1:800	Biolegend	801202
MAP2	Guinea Pig	1:1000	Synaptic Systems	188004
SOX2	Goat	1:400	R&D Systems	AF2018
Ki-67	Rabbitt	1:400	Abcam	ab15580

### Sheet: Table3
Compound ID	Retention time	Q1 mass	Q3 mass	DP	CE	CXP		Category	Parameter	Value
Dihydrotestosterone	9.71	291.187	255.2	71	23	16		General Settings	Scan Type	MRM
(DHT)	9.71	291.187	159.1	71	31	10			Polarity	Positive
17α-Hydroxypregnenolone	10.07	315.163	297.1	76	15	18			Spray Voltage (V)	5500
	10.07	315.163	279.1	76	19	20			CAD Gas	8
Pregnenolone	10.6	317.169	159.1	60	31	8		Ion Source	Curtain Gas (psi)	35
	10.6	317.169	281.2	60	19	6			Ion Source Gas 1 (psi)	70
17α-Hydroxyprogesterone	9.01	331.118	109.1	96	37	12			Ion Source Gas 2 (psi)	50
	9.01	331.118	97.1	96	31	12			Source Temperature (°C)	600
Testosterone	8.78	289.175	97	71	29	10
	8.78	289.175	109	71	33	12
Androstenedione	8.25	287.165	97.1	1	29	12
	8.25	287.165	109	1	31	12
Corticosterone	7.21	347.157	121	76	31	6
	7.21	347.157	91.1	76	79	10
11-Deoxycorticosterone	8.58	331.145	97.1	76	29	12
	8.58	331.145	109.1	76	33	12
11-Deoxycortisol	7.43	347.161	109.1	1	37	12
	7.43	347.161	97.1	1	29	12
Cortisol	5.5	363.157	121.1	1	33	6
	5.5	363.157	91.1	1	87	10
Progesterone	10.07	315.122	97	1	29	12
	10.07	315.122	109.1	1	33	12
Cortisone	4.94	361.138	163.1	121	33	8
	4.94	361.138	91	121	91	10
Tetrahydrodeoxycorticosterone (THDOC)	10.13	352.262	281.1	1	23	8
	10.13	335.185	281.3	81	17	6
Etiocholanolone	10.13	308.237	255.1	21	21	16
	10.13	273.012	255.1	91	9	38
Dehydroepiandrosterone	9.15	271.189	213.1	81	23	14
(DHEA)	9.15	289.181	253.1	41	17	16
Androsterone	10.24	273.193	147.2	126	27	14
	10.24	273.193	255.2	126	19	16
Androstenediol	10.24	273.188	159	111	27	18
	10.24	273.188	147.2	111	27	10
17α-hydroxy-dihydroprogesterone (17-OH-DHP)	9.73	333.155	297.2	126	21	18
	9.73	315.174	111.1	131	27	14
Androstanedione	9.31	289.182	271	111	23	18
	9.31	289.182	253.3	111	23	18
Androstenedione-13C3	8.25	290.217	100	81	29	12
	8.25	290.217	112	81	33	14
DHT-D3	9.68	294.266	258.2	71	23	16
	9.68	294.266	276.1	71	19	18
Cortisol-D4	5.47	367.198	121.1	71	31	8
	5.47	367.198	130	71	95	14
Corticosterone-D4	7.15	351.196	121.2	76	33	8
	7.18	351.196	92	76	85	12
Etiocholanolone-D5	10.1	313.242	296.2	36	13	6
	10.1	313.242	260.2	36	23	16
Androstenediol-D3	10.13	276.212	147.1	76	29	16
	10.13	276.212	105.2	76	47	8
17α-Hydroxyprogesterone-13C3	9.01	334.18	112.1	111	37	12
	9.01	334.18	100.1	111	31	12
Cortisone-D8	4.88	369.196	169.2	116	33	10
	4.88	369.196	154.1	116	71	16
DHEA-D6	9.09	277.189	219.1	81	23	14
	9.09	295.124	258.3	56	17	16
Testosterone-13C3	8.78	292.175	100	71	29	10
	8.78	292.175	112	71	33	12
Androstanedione-13C3	9.31	292.182	274	111	23	18
	9.31	292.182	256.3	111	23	18
Progesterone-13C3	10.07	318.122	100	1	29	12
	10.07	318.122	112.1	1	29	12
pregnenolone-13C2-2H2	10.58	303.1	161.3	60	40	10
	10.58	321.169	285.2	1	19	6
11-Deoxycortisol-D5	7.38	352.3	113	1	37	12
	7.38	352.3	100	1	29	12
Estrone-dansylated	12.8	504.192	171.1	45	45	10
	12.8	504.192	156.2	79	79	10
17α-Estradiol-dansylated	13.1	506.211	171.1	47	47	10
	13.1	506.211	156.2	79	79	10
17β-Estradiol-dansylated	13	506.212	171.1	47	47	10
	13	506.212	156.2	79	79	10
Estriol-dansylated	11.3	522.208	171.1	47	47	10
	11.3	522.208	156.2	81	81	10
Estrone 13C3-dansylated	12.8	507.192	171.1	45	45	10
17β-Estradiol 13C3-dansylated	13.1	509.212	171.1	47	47	10
	13.1	509.212	156.2	79	79	10
Estriol-13C3-dansylated	11.3	525.208	171.1	47	47	10
